# Capacity to erase gene occlusion is a defining feature distinguishing naive from primed pluripotency

**DOI:** 10.1101/2021.05.04.442547

**Authors:** Kara M. Foshay, Jae Hyun Lee, Li Zhang, Croydon J. Fernandes, Bohou Wu, Jedidiah Gaetz, Samuel W. Baker, Timothy J. Looney, Andy Peng Xiang, Guoping Fan, Bruce T. Lahn

## Abstract

Pluripotent stem cells can exist in either the naive state representing a developmental blank slate or the downstream primed state poised for differentiation. Currently, known differences between these two states are mostly phenomenological, and none can adequately explain why the two states should differ in developmental priming. Gene occlusion is a mode of epigenetic inactivation that renders genes unresponsive to their cognate transcriptional activators. It plays a crucial role in lineage restriction. Here, we report that a defining feature distinguishing the two pluripotent states lies in the ability of naive but not primed cells to erase occlusion. This “deocclusion” capacity requires Esrrb, a gene expressed only in the naive but not primed state. Notably, Esrrb silencing in the primed state is itself due to occlusion. Collectively, our data argue that the Esrrb-dependent deocclusion capacity in naive cells is key for sustaining naive pluripotency, and the loss of this capacity in the primed state via the occlusion of Esrrb poises cells for differentiation.
