## Supplemental Table S1 for "Capacity to erase gene occlusion is a defining feature distinguishing naive from primed pluripotency"

### Sheet: Sheet1
Table S1. Expression of genes diagnostic of naive and prime pluripotency in cell lines used in this study.
Gene Type	Gene Name	E14	ESC(EsrrbKO)	G14	129TF
Pluripotency factor	Nanog	403.05	597.04	69.56	1.27
	Pou5f1 (Oct4)	846.16	631.39	353.03	0.15
Naive-specific gene	Dnmt3l	116.72	32.68	0.46	0.7
	Dppa2	55	96.16	0.89	0.05
	Dppa3 (Stella)	29.77	11.63	0	0.12
	Dppa4	59.98	44.62	0.05	0
	Dppa5a	3148.32	1149.98	1.69	0.62
	Esrrb	183.33	174.23	0.92	0.05
	Ifitm1	186.42	110.17	5.98	5.3
	Klf2	167.1	111.86	0.65	7.09
	Klf4	169.11	55.95	0.69	18.73
	Nr0b1 (Dax1)	20.37	3.81	0	0.11
	Pecam1	36.55	40.17	0.23	0.06
	Prdm14	15.96	47.39	0	0
	Tbx3	132.35	92.97	0.09	1.2
	Tfcp2l1	162.81	109.07	1.02	0.24
	Zfp42 (Rex1)	433.66	293.18	0.27	0.11
Primed-specific gene	Fgf5	0.52	0.45	144.52	0
	Fgf8	0.65	0.34	8.7	0.31
	Wnt8a	0.37	0.1	5.59	0
Note: Expression levels are given in FPKM.
