## Supplemental Table S2 for "Capacity to erase gene occlusion is a defining feature distinguishing naive from primed pluripotency"

### Sheet: Sheet1
Table S2. List of occluded B35 genes and their expression in fusions between B35 and several pluripotent cell types.
Gene name	Unfused cells				G14-B35 fusion, day 8		G14-B35 fusion clones (average of clone 9 & 11)		G14-B35(clone9) with ectopic Klf4		G14-B35(clone9) with ectopic Esrrb		E14-B35 fusion, day 4		E14-B35 fusion, day 8		E14-B35 fusion clones (average of clone 1, 2 & 3)		ESC(EsrrbKO)-B35 fusion, day 8
	B35	G14	E14	ESC(EsrrbKO)	G14 genome	B35 genome	G14 genome	B35 genome	G14 genome	B35 genome	G14 genome	B35 genome	E14 genome	B35 genome	E14 genome	B35 genome	E14 genome	B35 genome	ESC(EsrrbKO) genome	B35 genome
Ass1	4.17	93.2	438.26	224.52	138.42	5.85	46.31	2.79	124.77	16.59	184.17	180.16	263.71	11.65	515.3	153.23	589.34	324.94	220.73	1.79
Car2	0.26	289.68	25.76	127.89	1723.02	41.37	786.49	41.67	280.86	3.03	56.4	189.72	62.82	9.7	90.77	186.72	24.17	423.73	136.66	2.56
Cd24a	0	47.32	14.91	25.16	246.44	0	24	0.2	18.92	0.34	41.79	6.66	161.59	0	174.74	101.62	104.88	215	110.77	1.78
Echdc2	0	16.72	37.45	32.19	41.6	0	11.12	0.24	13.83	5.75	40.41	55.46	39.35	8.57	32.36	22.19	68.05	41.37	17.59	0.34
Fignl1	2.95	45.91	56.52	50.59	35.59	2.48	79.59	15.79	26.75	7.31	51.35	28.38	68.95	1.87	54.78	14.98	51.5	22.79	24.49	1.75
Hyal1	0.6	13.43	14.52	6.04	23.24	0.62	7.22	2.17	12.75	2.73	9.61	4.16	26.93	2.19	27.11	5.63	38.55	8.02	20.89	0.83
Mut	1.84	20.17	33.01	23.26	28	1.12	79.83	8.05	42.19	12.1	25.59	21.24	22.02	8.79	29.89	11.55	26.53	17.88	17.26	8.75
Nme4	0	61.61	37.93	47.64	57.34	0	38.87	0.65	57.96	48.74	45.77	35.86	41.88	0	54.93	37.64	101.33	50.12	47.66	0.3
Pawr	0	117.43	70.95	91.19	102.73	10.1	140.43	1.4	194.64	2.85	93.06	41.61	53.25	0	71.26	30.92	64.96	49.86	59.5	0.69
Pccb	0.13	18.39	16.11	22.34	21.24	0	11.28	3.2	16.45	10.7	24.76	44.26	22.73	0.94	19.89	26.34	25.81	43	17.51	0.03
Perp	0	70.98	2.54	49.57	384.9	0	137.12	0.63	268.28	0.82	29.64	2.65	34.71	0	88.19	9.91	51.56	7.41	132.11	0.24
Pou5f1 (Oct4)	0	559.95	721.91	846.17	1648.55	31.19	2851.85	10.46	2205.06	25.65	999.6	809.61	1132.29	29.64	1021.36	483.93	1398.58	850.28	301.72	0.44
Ripk4	0	14.37	2.61	6.49	18.73	0	6.36	0.04	4.49	0.07	7.39	11.41	18.41	0	22.84	16.75	8.14	26.99	12.98	0.16
S100a1	2.1	21.43	34.09	26.14	66.58	5.53	13.08	2.66	51.46	4.99	105.94	48.61	82.18	5.33	46.45	14.99	36.88	61.6	47.61	2.69
Sfxn1	0	64.53	38.08	47.21	30.75	0	39.45	0.2	29.66	1.63	16.75	17.48	23.11	0	22.4	7.65	22.08	17.84	26.15	0.28
Sh3bgrl2	0	22.33	22.02	9.07	34.12	0	15.47	0	6.86	0.99	9.51	4.8	20.33	0	20.76	6.42	23.09	13.89	15.81	0.17
Slc16a3	0	220.48	63.11	16.01	48.04	0.61	104.86	0.19	73.97	1.34	39.54	21.52	13.11	1.61	29.1	21.57	69.06	51.71	11.1	0.54
Slc27a3	1.44	16.52	10.68	14.89	24.09	1.61	8.35	1.35	26.17	11.83	16.91	23.05	11.25	4.55	18.68	27.54	16.43	43.81	17.9	1.29
Tert	0.06	11.12	7.96	6.65	4.36	0	8.26	0.11	5.8	1.03	7.5	9.23	9.47	1.13	7.54	5.73	14.11	9.65	4.78	0.25
Zrsr1	0	42.22	34.02	27.84	18.1	0.61	25.79	0.25	35.05	0.68	29.21	11.06	86.05	0	68.46	1.6	32.58	9.15	58.05	0.51
Note: Expression levels are given in transcripts per genome.
