## Supplemental Table S3 for "Capacity to erase gene occlusion is a defining feature distinguishing naive from primed pluripotency"

### Sheet: Sheet1
Table S3. List of occluded R1A genes and their expression in 129TF-R1A fusions.
Gene name	Unfused cells		129TF-R1A fusion, day 8		129TF-R1A fusion, clone 1		129TF-R1A(clone1) with ectopic mCherry		129TF-R1A(clone1) with ectopic Esrrb
	129TF	R1A	129TF	R1A	129TF	R1A	129TF	R1A	129TF	R1A
Adfp	89.58	0.21	203.29	0	101.93	0	102.95	0	202.52	0
Adh7	51.76	0	41.99	0	62.42	2.87	51.29	0	23.23	0.55
Apbb1ip	45.28	0	129.25	0.24	57.75	0	43.79	0	62.28	0
Arhgdib	280.36	0	730.29	0	268.22	0	316.32	1.49	463.1	0
Ccnd2	35.57	0	44.66	0	79.96	0	89.51	0	75.81	0.24
Cd9	339.95	0	157.19	0	522.97	0.4	476.82	0.44	501.57	0.6
Crip1	370.25	1.13	61.86	0	326.66	0	70.21	1.28	183.9	2.63
Csgalnact1	87.06	0	25.83	0.3	55.37	0	23.31	0.19	30.79	0
Ctsk	131.84	0.8	128.52	0	57.17	1.63	154.35	0.6	143.08	2.69
Dnajc15	46.88	0	41.48	1.06	34.38	0	38.88	0	50.7	0
Ereg	17.83	0	397.3	0	11.9	0	17.48	0	18.24	0
Fbln2	272.78	0	47.9	1.3	176.73	1.62	125.92	1.39	178	1.34
Fez1	56.55	0	29.73	0	18.73	0	21.98	0	16.8	0
Fgf10	72.33	0	194.1	3.02	152.61	5.56	84.38	0.47	73.08	0
Grem1	292.45	0	613.62	0.86	458.22	0.49	91.22	0	533.8	2.59
Hadh	82.75	0	101.58	0	91.24	0	63.47	0	57.94	0
Hoxc12	25.03	0	24.4	0	140.56	0	134.36	0.35	46.74	0
Kctd17	39.78	0.89	35.49	0.53	36.96	0	44.97	0	41.55	0.46
Kif21a	19.73	0.06	27.62	0.1	34.95	0	22.18	0	18.8	0
Mt1	216.27	2.85	55.3	0	264.5	1.45	20.83	1.61	506.21	1.1
Nme4	29.58	0	19.01	0	73.55	0.48	85.71	0	48.61	0
Nov	81.09	4.26	51.15	4.06	392.03	2.3	32.61	0.57	118.79	2.14
Nt5c3l	48.29	0	41.34	0.53	32.22	0.3	24.41	0.66	40.31	0
Ntn1	144.75	0	26.87	0	41.46	0.15	64.32	0.17	16.57	0.11
Pcdh7	86.93	0.08	189.4	0.74	117.5	0.08	47.27	0	121.11	0.13
Penk1	462.9	0	107.63	0	317.76	0.67	65.21	0	70.54	0.25
Plxdc2	28.08	0.5	39.7	0	117.64	0	126.03	0	16.34	0
Prkg2	56.41	0	40.61	0	34.03	0	29.18	0	39.68	0.09
Ptgr1	133.55	0.53	73.49	1.44	69.73	1.36	36.43	0.3	65.57	0.62
Ptgr2	23.71	0	35.71	0.45	52.1	0.51	56.03	0.57	27.89	0
Rnase4	51.6	0	39.2	0	119.23	0	178.4	0	27.84	0
Scd1	95.35	2.21	25.32	0	301.15	0.25	168.09	0.28	39.13	0
Sdpr	117.04	0.21	449.43	0.38	76.59	0.65	140.06	3.81	112.69	0
Sema5a	49.11	0	28.59	0.89	55.77	3.84	55.58	4.17	44.57	2.93
Sumo2	235.72	2.76	384.47	3.3	250.41	0.94	250.45	2.08	349.97	0
Tspan11	62.39	0	16.5	0	36.1	0	175.12	0.78	27.35	0
Ucp2	49	0	20.89	0	97.27	0	56.01	0	39.69	0
Zfhx4	19.45	0.15	24.32	0.18	59.68	0.25	36.23	0.3	21.38	0.02
Note: Expression levels are given in transcripts per genome.
