## Supplemental Table S4 for "Capacity to erase gene occlusion is a defining feature distinguishing naive from primed pluripotency"

### Sheet: Sheet1
Table S4. Esrrb and Pou5f1 binding in occluded genes.
Gene Name	Esrrb binding			Pou5f1 binding			Binding by both Esrrb & Pou5f1 in 10 kb upstream or gene body (1 = yes; 0 = no)
	10 kb upstream of TSS (1 = yes; 0 = no)	Gene body (1 = yes; 0 = no)	10 kb upstream or gene body (1 = yes; 0 = no)	10 kb upstream of TSS (1 = yes; 0 = no)	Gene body (1 = yes; 0 = no)	10 kb upstream or gene body (1 = yes; 0 = no)
A3galt2	0	0	0	0	0	0	0
Aatk	0	1	1	0	0	0	0
Abca16	0	1	1	0	0	0	0
Abcc3	1	0	1	0	0	0	0
Abcg3	0	0	0	0	0	0	0
Abi3bp	0	1	1	0	0	0	0
Ablim3	0	0	0	0	0	0	0
Acot3	1	1	1	0	0	0	0
Adamts1	0	1	1	0	0	0	0
Adamts2	0	1	1	0	0	0	0
Adamts20	0	0	0	0	0	0	0
Adamtsl3	0	1	1	0	0	0	0
Adcy5	1	1	1	1	1	1	1
Adh7	0	1	1	0	0	0	0
Aff2	0	0	0	0	0	0	0
Aim1	0	1	1	0	1	1	1
Akr1c14	1	0	1	0	1	1	1
Akr1c19	0	0	0	0	0	0	0
Alx1	0	1	1	0	0	0	0
Alx4	1	1	1	0	0	0	0
Ambp	1	0	1	0	0	0	0
Angpt4	0	1	1	0	0	0	0
Anks1b	1	1	1	0	1	1	1
Ano5	0	0	0	0	0	0	0
Apbb1ip	0	1	1	0	0	0	0
Arhgap15	0	1	1	0	1	1	1
Arhgap25	1	1	1	0	0	0	0
Arl11	0	0	0	0	0	0	0
Arpm1	0	0	0	0	0	0	0
Arsi	1	1	1	0	0	0	0
Artn	0	0	0	0	0	0	0
Asah2	0	1	1	1	0	1	1
Asb4	0	1	1	1	0	1	1
Atp10b	0	1	1	0	0	0	0
Atp8b4	0	0	0	0	0	0	0
Bace2	1	1	1	0	0	0	0
Bai3	0	0	0	0	0	0	0
Bcl11b	1	1	1	0	1	1	1
Bcl2a1d	1	0	1	1	0	1	1
Bdkrb1	1	0	1	0	0	0	0
Bfsp2	0	1	1	0	0	0	0
Bmp3	0	0	0	0	0	0	0
C1ql3	0	0	0	0	0	0	0
C1qtnf6	1	0	1	0	0	0	0
Cacna1c	1	1	1	1	1	1	1
Cacna1h	0	1	1	0	0	0	0
Calml3	0	0	0	0	0	0	0
Capn8	1	1	1	0	0	0	0
Car3	1	0	1	1	0	1	1
Car5b	0	0	0	0	0	0	0
Casp1	0	0	0	0	0	0	0
Cav2	0	0	0	0	0	0	0
Cav3	0	0	0	0	0	0	0
Ccdc147	0	0	0	0	0	0	0
Ccdc85a	0	1	1	0	0	0	0
Ccl5	0	0	0	0	0	0	0
Ccnd2	1	0	1	0	1	1	1
Cd48	0	0	0	1	0	1	0
Cd6	0	1	1	1	1	1	1
Cdh13	0	1	1	0	1	1	1
Cdh19	0	1	1	0	1	1	1
Cdh6	1	1	1	0	1	1	1
Cdkl1	0	1	1	0	0	0	0
Clec4a3	0	0	0	0	0	0	0
Clrn1	0	1	1	0	1	1	1
Cmbl	1	0	1	0	0	0	0
Cmtm5	0	0	0	0	0	0	0
Cndp1	0	1	1	0	0	0	0
Cnnm1	0	1	1	0	0	0	0
Cnrip1	0	0	0	0	0	0	0
Cntn1	0	0	0	0	0	0	0
Col14a1	1	1	1	0	1	1	1
Col15a1	0	1	1	0	0	0	0
Col4a5	0	0	0	0	0	0	0
Col6a1	1	1	1	0	0	0	0
Col6a2	0	1	1	0	0	0	0
Col6a3	0	0	0	0	0	0	0
Col8a1	0	1	1	0	1	1	1
Col8a2	0	1	1	1	0	1	1
Cox6a2	0	0	0	0	0	0	0
Crb1	0	1	1	0	0	0	0
Csgalnact1	0	1	1	0	1	1	1
Cxcl12	0	1	1	0	1	1	1
Cyp1b1	0	1	1	0	1	1	1
Cyp2d22	1	1	1	0	0	0	0
Cyp2f2	1	0	1	0	0	0	0
Cyp2j9	0	1	1	0	1	1	1
Cyp4v3	0	0	0	0	0	0	0
Cytip	0	0	0	0	0	0	0
Darc	0	0	0	0	0	0	0
Defb36	0	0	0	0	0	0	0
Dennd2d	0	1	1	0	0	0	0
Dkk2	1	0	1	0	0	0	0
Dkk4	1	0	1	0	0	0	0
Dll3	0	1	1	1	0	1	1
Dlx4	1	1	1	0	0	0	0
Dlx5	0	1	1	1	0	1	1
Dlx6	0	0	0	1	0	1	0
Dnahc7a	0	0	0	0	0	0	0
Dnm3os	0	0	0	0	0	0	0
Dok7	0	1	1	0	0	0	0
Dpep1	0	1	1	0	0	0	0
Dpep2	0	0	0	0	0	0	0
Dpt	0	0	0	0	0	0	0
Dpysl4	1	1	1	1	0	1	1
Dusp4	1	1	1	1	0	1	1
Ebf3	1	1	1	1	0	1	1
Efcab3	0	0	0	0	0	0	0
Egr3	0	0	0	1	0	1	0
Elfn2	0	1	1	0	0	0	0
Eln	0	1	1	0	0	0	0
Emilin2	0	0	0	0	0	0	0
Emx2	0	0	0	0	0	0	0
Enpp2	0	0	0	1	0	1	0
Ereg	0	0	0	0	0	0	0
Ets1	0	1	1	0	0	0	0
Evi1	0	0	0	0	0	0	0
Eya2	0	1	1	0	0	0	0
Eya4	0	1	1	0	1	1	1
Fam131b	0	0	0	0	0	0	0
Fam149a	0	1	1	0	1	1	1
Fam38b	0	0	0	0	0	0	0
Fam65b	1	1	1	0	1	1	1
Fam71b	0	0	0	0	0	0	0
Fap	0	0	0	0	0	0	0
Fcer1g	0	1	1	0	0	0	0
Fcrla	1	0	1	0	0	0	0
Fermt1	0	1	1	0	0	0	0
Fgfr2	0	1	1	0	1	1	1
Fgfr3	0	1	1	0	0	0	0
Fign	0	0	0	0	0	0	0
Fmo4	0	0	0	0	0	0	0
Fmod	0	0	0	0	0	0	0
Fndc3c1	0	0	0	0	0	0	0
Foxa2	1	0	1	1	1	1	1
Foxr2	1	1	1	0	1	1	1
Fras1	0	1	1	0	1	1	1
Fsip1	0	1	1	0	0	0	0
Fzd1	1	0	1	0	0	0	0
Gabbr2	1	1	1	0	1	1	1
Gal	0	0	0	0	0	0	0
Gbp5	0	0	0	1	0	1	0
Gcet2	0	0	0	0	0	0	0
Gcom1	0	0	0	0	0	0	0
Gda	0	0	0	0	0	0	0
Gdnf	0	1	1	0	0	0	0
Gfap	0	0	0	0	0	0	0
Ghr	0	1	1	0	0	0	0
Gimap1	0	0	0	0	0	0	0
Gja5	0	0	0	0	1	1	0
Gldn	1	1	1	0	0	0	0
Glrb	0	0	0	0	0	0	0
Gm22	0	0	0	0	0	0	0
Gm606	0	0	0	0	0	0	0
Gnat1	1	0	1	0	0	0	0
Gnb3	0	1	1	0	0	0	0
Gng11	0	0	0	0	0	0	0
Gpd1	1	1	1	0	0	0	0
Gpr149	0	0	0	0	0	0	0
Gpr176	0	1	1	0	1	1	1
Gpr37	0	1	1	0	0	0	0
Gpr85	0	0	0	0	0	0	0
Grem2	0	0	0	0	0	0	0
Gria2	0	1	1	0	0	0	0
Grik2	0	1	1	0	1	1	1
Havcr2	0	1	1	0	0	0	0
Hcls1	0	0	0	0	0	0	0
Hcst	1	0	1	0	0	0	0
Hivep2	1	1	1	0	1	1	1
Hlx	1	0	1	0	0	0	0
Hmx2	0	0	0	0	0	0	0
Hp	0	0	0	0	0	0	0
Hrasls	0	1	1	0	0	0	0
Hs6st2	1	0	1	1	1	1	1
Htr1b	0	0	0	1	0	1	0
Htr5b	0	0	0	0	0	0	0
Htra3	0	0	0	0	0	0	0
Ifit2	0	0	0	0	0	0	0
Igf2	0	1	1	0	0	0	0
Igfbp6	0	0	0	0	0	0	0
Igh-6	0	0	0	0	0	0	0
Igsf10	0	0	0	1	1	1	0
Igsf11	0	1	1	0	1	1	1
Il17re	0	1	1	0	0	0	0
Il18	0	1	1	0	0	0	0
Il19	0	0	0	0	0	0	0
Ildr2	0	1	1	0	1	1	1
Inhba	0	1	1	0	0	0	0
Insc	0	1	1	1	0	1	1
Irx1	0	1	1	0	0	0	0
Itga1	0	1	1	0	1	1	1
Itga4	0	0	0	0	1	1	0
Itgam	0	1	1	0	1	1	1
Itgax	0	0	0	0	0	0	0
Jazf1	0	1	1	0	1	1	1
Kbtbd5	0	0	0	0	0	0	0
Kcnd3	1	1	1	1	1	1	1
Kcnn4	1	0	1	0	0	0	0
Kctd14	0	0	0	0	0	0	0
Kif1a	0	1	1	0	0	0	0
Krt15	0	0	0	0	0	0	0
Krt23	0	0	0	0	0	0	0
Layn	0	0	0	0	0	0	0
Lect2	0	0	0	0	0	0	0
Lgals2	1	1	1	1	0	1	1
Lgi4	0	0	0	0	0	0	0
Lin7a	0	0	0	0	0	0	0
Lingo3	0	1	1	0	0	0	0
Lpar3	0	1	1	0	0	0	0
Lpxn	0	1	1	0	0	0	0
Lrrc4b	1	1	1	0	0	0	0
Lrrk2	0	1	1	0	1	1	1
Ltbp2	0	1	1	0	0	0	0
Ly6g6f	0	0	0	0	0	0	0
Mageb18	0	0	0	0	0	0	0
Matn2	0	1	1	0	1	1	1
Matn4	0	0	0	0	0	0	0
Mcoln3	1	0	1	0	0	0	0
Mds1	0	0	0	0	0	0	0
Mlkl	0	0	0	0	0	0	0
Mog	1	1	1	1	0	1	1
Moxd1	0	1	1	0	0	0	0
Mrvi1	0	1	1	0	0	0	0
Musk	0	0	0	0	1	1	0
Myf5	0	0	0	1	0	1	0
Myh1	0	1	1	0	0	0	0
Mylk	0	1	1	0	1	1	1
Myocd	0	1	1	0	0	0	0
Myod1	0	0	0	0	0	0	0
N28178	0	0	0	0	0	0	0
Ncf1	1	0	1	0	0	0	0
Negr1	0	1	1	0	1	1	1
Ngef	0	1	1	0	0	0	0
Ngf	1	1	1	0	0	0	0
Nkg7	0	0	0	0	0	0	0
Nlgn3	0	1	1	0	1	1	1
Nlrp1a	0	0	0	0	0	0	0
Nlrp3	0	1	1	0	0	0	0
Nme5	0	0	0	0	0	0	0
Npal2	0	0	0	0	0	0	0
Nr5a1	0	0	0	0	0	0	0
Ntm	0	1	1	0	1	1	1
Nut	0	0	0	0	0	0	0
Ocm	0	0	0	0	0	0	0
Osr1	0	0	0	0	0	0	0
Otog	0	1	1	0	0	0	0
Otx1	0	1	1	1	0	1	1
P2ry10	0	0	0	0	0	0	0
P2ry13	0	1	1	0	0	0	0
Pard3b	0	1	1	0	1	1	1
Parp8	0	0	0	0	0	0	0
Pax6	0	1	1	1	1	1	1
Pbld	0	0	0	0	0	0	0
Pcdh15	0	1	1	0	1	1	1
Pcdh20	0	0	0	0	0	0	0
Pcdh24	0	0	0	0	0	0	0
Pcdhb17	0	1	1	0	0	0	0
Pcdhb2	0	1	1	0	0	0	0
Pcsk5	0	1	1	0	0	0	0
Pde1c	0	0	0	0	1	1	0
Pde3a	0	1	1	0	1	1	1
Pde7b	1	1	1	1	1	1	1
Pgcp	0	0	0	0	0	0	0
Pgm5	0	1	1	0	0	0	0
Pkib	0	0	0	0	0	0	0
Pla2g2a	0	1	1	0	0	0	0
Pla2r1	0	1	1	0	0	0	0
Plscr4	0	0	0	0	0	0	0
Pmp2	0	0	0	0	0	0	0
Podnl1	0	1	1	0	0	0	0
Popdc2	0	0	0	0	0	0	0
Postn	0	0	0	0	1	1	0
Ppfia2	0	0	0	0	1	1	0
Prdm6	1	0	1	0	0	0	0
Prkcq	0	1	1	0	0	0	0
Prr16	0	0	0	0	1	1	0
Prss23	1	1	1	0	0	0	0
Psd3	0	1	1	0	1	1	1
Psg19	1	0	1	0	0	0	0
Ptafr	1	0	1	0	0	0	0
Ptgir	0	1	1	0	0	0	0
Pth1r	1	1	1	0	0	0	0
Ptn	0	1	1	0	0	0	0
Ptpn22	0	0	0	1	0	1	0
Ptprc	0	0	0	1	1	1	0
Ptx3	0	1	1	0	0	0	0
Pvalb	1	1	1	0	0	0	0
Rab27b	0	1	1	0	0	0	0
Rasgrp3	1	1	1	0	1	1	1
Rassf9	0	0	0	0	0	0	0
Rbpjl	0	0	0	0	0	0	0
Reln	0	1	1	0	1	1	1
Resp18	0	0	0	0	0	0	0
Rgl3	1	1	1	0	0	0	0
Rgs17	0	1	1	0	0	0	0
Rgs2	0	0	0	0	0	0	0
Rgs4	0	0	0	0	0	0	0
Rgs7bp	0	1	1	0	0	0	0
Rgs8	0	1	1	0	0	0	0
Rhoj	0	1	1	0	0	0	0
Rnase1	0	0	0	0	0	0	0
Rnf150	0	0	0	0	1	1	0
Robo2	0	1	1	0	1	1	1
Ror1	0	1	1	0	1	1	1
S100a7a	0	0	0	0	0	0	0
S100b	0	1	1	0	0	0	0
Samd4	1	0	1	0	1	1	1
Samd5	1	1	1	0	0	0	0
Scara3	0	0	0	0	0	0	0
Scel	0	1	1	0	1	1	1
Scn11a	0	0	0	0	0	0	0
Scn5a	1	1	1	0	1	1	1
Scn7a	0	0	0	0	0	0	0
Sdk1	1	1	1	0	1	1	1
Sdk2	0	1	1	0	0	0	0
Sdpr	0	1	1	0	0	0	0
Sema6d	0	1	1	0	1	1	1
Sepp1	0	0	0	0	0	0	0
Serpina11	0	1	1	0	0	0	0
Serpina9	0	0	0	0	0	0	0
Serpinb13	0	0	0	0	0	0	0
Setbp1	0	1	1	0	1	1	1
Sgca	1	1	1	0	0	0	0
Sgcg	0	0	0	1	0	1	0
Sh2d1b1	0	0	0	0	0	0	0
Sh3tc2	0	1	1	0	1	1	1
Shank2	0	1	1	0	1	1	1
Shc3	1	1	1	0	1	1	1
Sim2	1	1	1	0	0	0	0
Slc12a1	0	1	1	0	1	1	1
Slc25a45	0	1	1	0	0	0	0
Slc26a8	0	1	1	0	0	0	0
Slc28a2	0	0	0	0	0	0	0
Slc2a9	1	1	1	0	1	1	1
Slc35f1	0	1	1	0	1	1	1
Slc38a11	0	1	1	0	0	0	0
Slitrk6	0	0	0	0	0	0	0
Slurp1	0	0	0	0	0	0	0
Smoc2	0	1	1	0	1	1	1
Sncaip	0	1	1	0	0	0	0
Sohlh1	0	0	0	0	0	0	0
Sorbs2	0	1	1	1	1	1	1
Sostdc1	0	0	0	0	0	0	0
Sox6	0	1	1	0	1	1	1
Sox8	0	0	0	0	0	0	0
Spinlw1	0	0	0	0	0	0	0
Sspn	0	1	1	0	0	0	0
Stab1	0	1	1	0	0	0	0
Steap4	0	1	1	0	0	0	0
Styxl1	0	0	0	0	0	0	0
Svep1	0	1	1	0	0	0	0
Syne1	1	1	1	0	1	1	1
Syt13	0	1	1	0	0	0	0
Tbc1d30	0	1	1	0	0	0	0
Tchh	0	1	1	0	0	0	0
Tesp1	0	0	0	0	0	0	0
Thrb	0	1	1	0	1	1	1
Tlr5	1	1	1	0	0	0	0
Tm4sf1	0	1	1	0	1	1	1
Tm4sf19	0	0	0	0	0	0	0
Tmcc3	0	1	1	0	1	1	1
Tmem195	0	0	0	0	0	0	0
Tmem200a	0	0	0	0	1	1	0
Tmem204	1	0	1	0	0	0	0
Tnfrsf11b	0	0	0	0	0	0	0
Tnfsf15	0	0	0	0	0	0	0
Tnfsf18	0	0	0	0	0	0	0
Tnn	1	0	1	0	0	0	0
Trim55	0	0	0	0	0	0	0
Trpm3	0	1	1	1	1	1	1
Tshr	0	0	0	0	0	0	0
Tspan11	0	1	1	0	1	1	1
Ttr	0	0	0	0	0	0	0
Ucn2	0	0	0	0	0	0	0
Unc5c	1	0	1	0	1	1	1
Upk1b	0	1	1	0	0	0	0
Vat1l	0	1	1	0	1	1	1
Vav3	0	1	1	1	1	1	1
Vax1	0	0	0	0	0	0	0
Vcam1	0	0	0	0	0	0	0
Veph1	0	1	1	0	1	1	1
Vnn1	0	0	0	0	0	0	0
Vstm2a	0	0	0	0	0	0	0
Wfdc1	0	0	0	0	0	0	0
Wnt10b	1	0	1	0	0	0	0
Wnt5a	0	0	0	0	1	1	0
Wt1	0	1	1	0	0	0	0
Xdh	0	0	0	0	1	1	0
Zcchc12	0	0	0	0	0	0	0
Zfp503	0	0	0	0	0	0	0
Zfp521	0	1	1	0	1	1	1
Zfp711	0	0	0	0	0	0	0
Zfpm2	0	1	1	0	1	1	1
Zic1	0	0	0	0	0	0	0
Total	74	196	226	36	93	116	94
Percentage	0.187817	0.497462	0.573604	0.0913706	0.236041	0.294416	0.238579
