## Supplemental Table S5 for "Capacity to erase gene occlusion is a defining feature distinguishing naive from primed pluripotency"

### Sheet: Sheet1
Table S5. Esrrb and Pou5f1 binding in activatable genes.
Gene Name	Esrrb binding			Pou5f1 binding			Binding by both Esrrb & Pou5f1 in 10 kb upstream or gene body (1 = yes; 0 = no)
	10 kb upstream of TSS (1 = yes; 0 = no)	Gene body (1 = yes; 0 = no)	10 kb upstream or gene body (1 = yes; 0 = no)	10 kb upstream of TSS (1 = yes; 0 = no)	Gene body (1 = yes; 0 = no)	10 kb upstream or gene body (1 = yes; 0 = no)
Aadacl4	0	0	0	0	0	0	0
Aadat	0	1	1	0	1	1	1
Abca9	0	0	0	0	0	0	0
Acnat1	0	0	0	0	0	0	0
Add2	0	1	1	0	1	1	1
Adora3	0	0	0	0	0	0	0
Alox5	0	0	0	0	0	0	0
Ankrd1	0	1	1	0	0	0	0
Aqp1	0	0	0	0	0	0	0
Ar	0	0	0	0	1	1	0
Areg	0	0	0	0	0	0	0
Arg1	0	0	0	0	1	1	0
Arhgef9	0	1	1	0	1	1	1
Asgr1	0	0	0	0	0	0	0
Atp13a4	0	1	1	0	1	1	1
Atp6v0d2	0	0	0	0	0	0	0
Atp8a2	0	1	1	0	1	1	1
Bglap2	0	0	0	0	0	0	0
Bmpr1b	1	1	1	0	1	1	1
C3ar1	0	0	0	0	0	0	0
Cadm2	0	0	0	0	1	1	0
Cadm3	0	0	0	0	1	1	0
Calcrl	0	1	1	0	1	1	1
Ccl20	0	0	0	0	0	0	0
Ccl7	0	0	0	0	0	0	0
Ccrl2	1	1	1	0	0	0	0
Cd200r4	0	0	0	0	0	0	0
Cd209d	0	0	0	0	0	0	0
Cd244	0	0	0	0	0	0	0
Cd53	0	0	0	0	0	0	0
Cd96	0	1	1	0	1	1	1
Ces2	0	0	0	0	0	0	0
Clec4d	0	0	0	0	0	0	0
Clec7a	0	0	0	0	0	0	0
Cmpk2	0	0	0	0	0	0	0
Cnr1	1	0	1	0	0	0	0
Col10a1	0	0	0	0	0	0	0
Col3a1	0	0	0	0	0	0	0
Coro2a	0	1	1	0	0	0	0
Cp	0	0	0	0	0	0	0
Cpa3	0	0	0	0	0	0	0
Cpa4	0	0	0	0	1	1	0
Crct1	0	0	0	0	0	0	0
Csf2rb2	0	1	1	0	0	0	0
Cst6	1	0	1	0	0	0	0
Cst7	0	0	0	0	0	0	0
Ctla2b	0	0	0	0	0	0	0
Ctse	0	0	0	0	0	0	0
Ctsh	0	1	1	0	0	0	0
Cx3cr1	0	0	0	0	0	0	0
Cxcl1	1	0	1	0	0	0	0
Cyp3a13	1	0	1	0	0	0	0
Dhrs9	0	0	0	0	0	0	0
Dmp1	0	0	0	0	0	0	0
Duoxa2	0	0	0	0	0	0	0
Epb4.2	0	0	0	0	0	0	0
Epha5	0	0	0	0	1	1	0
F2rl2	0	0	0	0	0	0	0
Fcer1a	0	0	0	0	0	0	0
Frmpd1	1	1	1	0	1	1	1
Fyb	0	1	1	0	1	1	1
Gabrg1	0	0	0	1	0	1	0
Gfi1b	1	0	1	0	0	0	0
Gip	1	0	1	1	0	1	1
Gm1006	0	0	0	0	0	0	0
Gpr109a	0	0	0	0	0	0	0
Gpr128	0	0	0	0	0	0	0
Gpr174	0	0	0	0	0	0	0
Gsg1	0	1	1	0	0	0	0
Gsto2	0	1	1	0	0	0	0
Gzma	0	0	0	1	0	1	0
Gzmb	0	0	0	0	0	0	0
Gzmm	0	0	0	0	0	0	0
Hapln1	0	0	0	0	1	1	0
Has2	0	0	0	1	0	1	0
Hba-a1	0	1	1	0	0	0	0
Hbb-b2	0	0	0	0	0	0	0
Hbb-y	0	0	0	0	0	0	0
Hdc	0	0	0	0	0	0	0
Hrasls5	0	0	0	0	0	0	0
Hs3st1	0	0	0	0	0	0	0
Hsd11b1	1	1	1	1	0	1	1
Hsd3b1	0	0	0	0	0	0	0
I830012O16Rik	0	0	0	0	0	0	0
I830077J02Rik	0	1	1	0	0	0	0
Ibsp	0	0	0	0	0	0	0
Ifi47	0	0	0	0	0	0	0
Ifih1	0	1	1	0	0	0	0
Iigp1	0	0	0	0	0	0	0
Il13ra2	0	0	0	0	0	0	0
Il18r1	0	0	0	0	0	0	0
Il1a	0	0	0	1	0	1	0
Il1r1	0	1	1	0	1	1	1
Il1r2	0	0	0	0	0	0	0
Il1rl1	0	0	0	0	0	0	0
Il1rn	0	0	0	0	0	0	0
Il6	0	0	0	0	0	0	0
Inpp4b	0	0	0	0	1	1	0
Irf8	0	0	0	0	0	0	0
Itga2	0	1	1	0	0	0	0
Kbtbd10	0	0	0	0	0	0	0
Kcna4	0	0	0	0	0	0	0
Kcne3	0	0	0	0	0	0	0
Kcnf1	1	0	1	0	0	0	0
Kera	0	0	0	0	0	0	0
Khdrbs2	0	0	0	0	0	0	0
Klhl30	0	0	0	0	0	0	0
Klhl6	0	0	0	0	0	0	0
Klra1	0	0	0	0	0	0	0
Lbp	0	0	0	0	0	0	0
Lcn2	0	0	0	0	0	0	0
Lcp2	1	1	1	0	0	0	0
Lilrb4	0	0	0	0	0	0	0
Lrrn3	0	0	0	0	0	0	0
Lum	0	0	0	1	0	1	0
March10	1	1	1	0	0	0	0
Mcpt1	0	0	0	0	0	0	0
Mcpt8	0	0	0	0	0	0	0
Mctp1	0	1	1	0	1	1	1
Ms4a2	0	0	0	0	0	0	0
Mustn1	0	0	0	0	0	0	0
Nav3	0	1	1	0	0	0	0
Nipal4	0	0	0	0	0	0	0
Npas4	1	0	1	0	1	1	1
Nr4a3	1	1	1	0	1	1	1
Otor	0	0	0	0	0	0	0
Panx3	0	0	0	0	0	0	0
Pappa	0	1	1	0	1	1	1
Paqr9	0	1	1	0	0	0	0
Pde6h	0	1	1	0	1	1	1
Pi15	0	0	0	0	0	0	0
Pik3r6	1	0	1	0	0	0	0
Pira2	0	0	0	0	0	0	0
Pkia	0	1	1	0	1	1	1
Plch2	0	1	1	0	0	0	0
Prl6a1	0	0	0	0	0	0	0
Prl7a2	0	0	0	0	0	0	0
Prl8a9	0	0	0	0	0	0	0
Ptger3	0	1	1	0	1	1	1
Pth2r	0	0	0	0	1	1	0
Ramp1	0	0	0	0	0	0	0
Rasl12	0	0	0	0	0	0	0
Rassf6	0	0	0	0	0	0	0
Rbp2	0	1	1	0	0	0	0
Rgs13	0	1	1	0	0	0	0
Rgs18	0	0	0	0	0	0	0
Rhag	0	0	0	0	0	0	0
Rhoh	0	0	0	0	1	1	0
Rspo3	0	0	0	1	0	1	0
S100a3	0	0	0	0	0	0	0
S100a5	0	0	0	0	0	0	0
S100g	0	0	0	0	0	0	0
Samd14	0	1	1	0	0	0	0
Samsn1	0	0	0	0	0	0	0
Selp	0	0	0	0	0	0	0
Serpinb2	0	0	0	0	0	0	0
Serpinf2	0	0	0	0	0	0	0
Slc17a6	0	0	0	0	0	0	0
Slc24a3	0	1	1	0	1	1	1
Slpi	0	0	0	0	0	0	0
Sox10	0	0	0	0	0	0	0
Sp7	1	0	1	0	0	0	0
Spata3	0	0	0	0	1	1	0
Spna1	0	0	0	0	0	0	0
Sprr1a	0	0	0	0	0	0	0
Sprr2h	0	0	0	0	0	0	0
Susd3	1	1	1	0	0	0	0
Syt17	1	0	1	0	0	0	0
Tal1	0	0	0	1	1	1	0
Tbx20	1	1	1	0	0	0	0
Tcfec	0	0	0	0	0	0	0
Tigit	0	0	0	0	0	0	0
Timd2	1	1	1	0	0	0	0
Tlr3	1	0	1	0	1	1	1
Tnip3	0	1	1	0	1	1	1
Tox	0	1	1	0	1	1	1
Tph1	0	0	0	0	0	0	0
Trem3	0	0	0	0	0	0	0
Tspan12	0	1	1	0	0	0	0
Txk	0	1	1	0	0	0	0
Wnt2	0	1	1	0	0	0	0
Wnt4	0	0	0	0	0	0	0
Total	22	46	58	9	34	42	24
Percentage	0.120879	0.252747	0.318681	0.0494505	0.186813	0.230769	0.131868
